# Sociality, diurnal temperature range and isothermality: Significant determinants of mass-independent resting metabolic rate in subterranean African mole-rats (Superfamily Bathyergidae)

**DOI:** 10.64898/2026.02.13.705831

**Authors:** Jack E. Thirkell, Monica A. Daley, Nigel C. Bennett, Daniel W. Hart, Chris G. Faulkes, Steven J. Portugal

## Abstract

Animals exhibit a diverse range of sociality from the strictly solitary to the highly social. Different forms of sociality have evolved in response to ecological constraints and selective habitat pressures, which are governed by the energetic and fitness costs to an individual. Uniquely among mammals, the clade of African mole-rats (Bathyergidae and Heterocephalidae) covers three distinct life-history forms of sociality: solitary, social and eusocial species. This variety in social structure makes them a model clade to study how metabolic traits vary between different forms of sociality. Resting metabolic rates (RMR) of seven African mole-rat species, ranging from solitary to eusocial, were measured using open-flow respirometry. Results were combined with published data, enabling the inclusion and statistical analysis of 16 species in total. We identified distinct allometric scaling of RMR, with eusocial species exhibiting a considerably greater rise in RMR with increases in body mass. This is likely attributable to reproductive and behavioural divisions of labour, and mass-dependent colony roles in eusocial species. Phylogenetically-informed analyses further identified that sociality, in addition to select bioclimatic traits – diurnal temperature range (°C) and isothermality (%) – significantly explain variation in the mass-independent RMR of African mole-rats. These findings elucidate, for the first time, that sociality can be a determinant of RMR, and calls for further study to identify the wider significance of sociality on mammalian metabolism, as well as exploring the allometric scaling of metabolic rate with respect to mammalian sociality.
