## Supplementary Tables 1-5 for "Sociality, diurnal temperature range and isothermality: Significant determinants of mass-independent resting metabolic rate in subterranean African mole-rats (Superfamily Bathyergidae)"

### Sheet: Supplementary Table 1
Supplementary Table 1. List of the 32 pertinent bioclimatic traits initially considered for inclusion in PGLS modelling, their unit of measure and categorical grouping (used to assess intragroup collinearity, see Material and Methods)
Bioclimatic trait	Unit of measure	Categorical grouping	Source	Reference(s)
Annual temperature	°C	Temperature	WorldClim Global Climate Data 1970-2000	Fick, S. E., and R. J. Hijmans. 2017. WorldClim 2: new 1-km spatial resolution climate surfaces for global land areas. International Journal of Climatology 37:4302–4315
Diurnal temperature range	°C	Temperature	WorldClim Global Climate Data 1970-2000
Isothermality	%	Temperature	WorldClim Global Climate Data 1970-2000
Temperature seasonality	%	Temperature	WorldClim Global Climate Data 1970-2000
Maximum temperature	°C	Temperature	WorldClim Global Climate Data 1970-2000
Minimum temperature	°C	Temperature	WorldClim Global Climate Data 1970-2000
Annual temperature range	°C	Temperature	WorldClim Global Climate Data 1970-2000
Temperature wettest quarter	°C	Temperature	WorldClim Global Climate Data 1970-2000
Temperature driest quarter	°C	Temperature	WorldClim Global Climate Data 1970-2000
Temperature warmest quarter	°C	Temperature	WorldClim Global Climate Data 1970-2000
Temperature coldest quarter	°C	Temperature	WorldClim Global Climate Data 1970-2000
Annual precipitation	mm	Precipitation	WorldClim Global Climate Data 1970-2000
Precipitation wettest month	mm	Precipitation	WorldClim Global Climate Data 1970-2000
Precipitation driest month	mm	Precipitation	WorldClim Global Climate Data 1970-2000
Precipitation seasonality	mm	Precipitation	WorldClim Global Climate Data 1970-2000
Precipitation wettest quarter	mm	Precipitation	WorldClim Global Climate Data 1970-2000
Precipitation driest quarter	mm	Precipitation	WorldClim Global Climate Data 1970-2000
Precipitation warmest quarter	mm	Precipitation	WorldClim Global Climate Data 1970-2000
Precipitation coldest quarter	mm	Precipitation	WorldClim Global Climate Data 1970-2000
Altitude	m	Miscellaneous	WorldClim Global Climate Data 1970-2000
Net primary productivity	kg of carbon	Miscellaneous	Socioeconomic Data and Application Center	Imhoff, M. L., L. Bounoua, T. Ricketts, C. Loucks, R. Harriss, and W. T. Lawrence. 2004. Global patterns in human consumption of net primary production. Nature 429:870–873 Imhoff, M. L., and L. Bounoua. 2006. Exploring global patterns of net primary production carbon supply and demand using satellite observations and statistical data. Journal of Geophysical Research Atmospheres 111:1–8
Temperature 2m above surface	°C	Temperature	ERA5-Land 1950-2021	Muñoz Sabater, J. 2019. ERA5-Land monthly averaged data from 1981 to 2021. Copernicus Climate Change Service (C3S) Climate Data Store (CDS) Muñoz Sabater, J. 2021. ERA5-Land monthly averaged data from 1950 to 1980. Copernicus Climate Change Service (C3S) Climate Data Store (CDS)
Skin reservoir content	m of water equivalent	Subterranean environment	ERA5-Land 1950-2021
Skin temperature	°C	Subterranean environment	ERA5-Land 1950-2021
Soil temperature (0-7cm)	°C	Subterranean environment	ERA5-Land 1950-2021
Soil temperature (7-28cm)	°C	Subterranean environment	ERA5-Land 1950-2025
Soil temperature (28-100cm)	°C	Subterranean environment	ERA5-Land 1950-2026
Soil temperature (100-289cm)	°C	Subterranean environment	ERA5-Land 1950-2027
Volumetric soil water (0-7cm)	m3 m-3	Subterranean environment	ERA5-Land 1950-2028
Volumetric soil water (7-28cm)	m3 m-3	Subterranean environment	ERA5-Land 1950-2029
Volumetric soil water (28-100cm)	m3 m-3	Subterranean environment	ERA5-Land 1950-2030
Volumetric soil water (100-289cm)	m3 m-3	Subterranean environment	ERA5-Land 1950-2031

### Sheet: Supplementary Table 2
Supplementary Table 2. The median values of 32 bioclimatic traits calculated across each species’ geographic range distribution, or in the case of Cryptomys hottentotus nimrodi and Heliophobius emini, the mean at each population’s latitudinal and longitudinal coordinates. For species that had two or more distinct geographic range distributions or populations, a mean was then used to calculate a s…
Species	Annual temperature	Diurnal temperature range	Isothermality	Temperature seasonality	Max temperature	Min temperature	Annual temperature range	Temperature wettestQ	Temperature driestQ	Temperature warmestQ	Temperature coldestQ	Annual precipitation	Precipitation wettestM	Precipitation driestM	Precipitation seasonality	Precipitation wettestQ	Precipitation driestQ	Precipitation warmestQ	Precipitation coldestQ	Altitude	NPP	Temp 2m	SRC	Skin temp	Soil temp1	Soil temp2	Soil temp3	Soil temp4	VSW 1	VSW 2	VSW 3	VSW 4
Bathyergus janetta	17.1463	12.4906	60.0684	2839.55	27.5814	6.8632	20.5535	15.8993	19.4256	20.6904	13.383	101.885	17.9479	2.39788	53.0635	47.5007	8.57176	11.7745	45.0319	281.037	6.16536e+07	29.1343	6.7842e-06	29.4809	29.5129	29.5058	29.5012	29.4993	0.0548982	0.0956218	0.0911203	0.0770742
Bathyergus suillus	17.3308	12.9997	57.8269	3192.09	28.8184	6.74323	22.1734	13.7639	21.064	21.1886	13.216	327.864	49.1096	9.3269	65.5554	128.405	34.9295	36.2748	126.067	165.506	1.97348e+08	29.0066	2.60983e-05	29.1851	29.2627	29.2558	29.2466	29.241	0.14886	0.141092	0.119845	0.111952
Cryptomys hottentotus hottentotus	15.9688	15.3481	53.7599	4467.25	29.565	1.67766	28.1089	19.1383	11.2315	21.2375	9.86741	388.973	58.4871	11.5635	48.9641	152.82	40.4217	103.251	50.3366	1016.5	1.55078e+08	28.9576	1.99449e-05	29.1562	29.2178	29.2076	29.2024	29.1984	0.185356	0.189141	0.167915	0.152824
Cryptomys hottentotus mahali	17.7	15.1709	56	4226.33	28.75	1.9	26.85	21.75	11.65	22.1	11.65	696.667	126.729	5.5	75.5	352.333	17.5	332.141	17.5	1338.35	2.7028e+08	29.1346	3.23638e-05	29.2982	29.376	29.3732	29.3694	29.3656	0.209402	0.199934	0.177478	0.169432
Cryptomys hottentotus natalensis	16.6896	12.9649	56.8455	3186.87	26.2265	3.92024	22.33	20.0652	12.1469	20.2747	12.1082	800.026	126.581	13.6875	59.9595	352.308	49.9962	349.873	50.3268	1102.04	464813568	28.9167	7.13332e-05	28.9565	29.0149	29.0131	29.0116	29.0084	0.270357	0.274255	0.26264	0.251971
Cryptomys hottentotus nimrodi	20	14.5	56.6667	3484.33	30.9667	5.53333	25.4333	23.1667	14.9667	23.4333	14.9667	511	109.333	0.666667	94.6667	307.333	4.66667	227.667	7	1017	2.8079e+08	29.3637	2.93658e-05	29.5185	29.5961	29.5903	29.5841	29.5783	0.181817	0.208759	0.206208	0.193007
Cryptomys hottentotus pretoriae	16.9908	14.421	55.4	4126.39	27.821	1.87196	25.9702	20.9454	11.1876	21.3062	11.1876	701.44	132.525	5.2108	75.0082	348.564	18.2288	332.098	18.4528	1448.07	3.15865e+08	29.0285	4.20499e-05	29.1505	29.2298	29.2275	29.2242	29.2204	0.21077	0.208138	0.183601	0.172171
Fukomys anselli	20.8939	13.1499	54.3696	2801.54	32.1065	8.06369	24.0544	22.5137	16.8619	23.8304	16.7886	850.403	225.16	0	118.53	624.591	0.5	311.702	2.87881	1123.01	5.03525e+08	29.4347	5.34221e-05	29.5536	29.621	29.6178	29.6114	29.6058	0.266432	0.308156	0.318826	0.351377
Fukomys bocagei	20.8029	15.3901	62.6419	1931.2	31.0605	7.04115	24.1159	21.8857	17.6558	22.3826	17.6271	1133.15	220.992	0	92.9076	589.969	1.58198	300.401	2.59958	1253.24	6.13198e+08	29.4827	9.6283e-05	29.5365	29.5982	29.5939	29.5866	29.5807	0.184757	0.198154	0.201434	0.240676
Fukomys damarensis	20.7961	16.1503	56.0563	4012.95	33.4623	4.82117	28.2789	24.5174	15.0166	25.249	15.0108	413.475	96.8564	0.687615	97.3583	251.25	2.31276	181.425	3.80394	1087.79	139675667	29.4931	2.03877e-05	29.7019	29.7547	29.744	29.7346	29.7254	0.0840353	0.10236	0.0997157	0.0869002
Fukomys darlingi	19.4507	13.1071	57.6146	2834.92	30.0854	6.5933	22.4952	21.824	15.2518	22.2573	15.1314	814.962	196.238	1.74208	101.389	541.803	9.35384	314.715	10.1237	1105.65	4.61711e+08	29.3579	4.78686e-05	29.5025	29.5669	29.5644	29.5599	29.5556	0.203076	0.223641	0.23167	0.236546
Fukomys mechowii	21.1435	13.9655	64.5098	1613.65	31.0938	9.13255	21.6338	22.0973	18.617	22.859	18.5535	1281.14	234.922	0.658923	87.8178	640.094	2.95969	343.986	7.01455	1121.49	6.52948e+08	29.5463	0.000114511	29.6006	29.6577	29.654	29.6486	29.6447	0.251888	0.267181	0.28626	0.33859
Georychus capensis	15.5239	13.2606	56.6289	3490.56	25.8242	2.4233	23.312	17.0021	13.2538	19.4814	10.6568	719.72	112.608	13.875	56.759	314.522	50.2184	279.122	71.535	1110.65	4.17974e+08	28.8363	6.79237e-05	28.9207	28.9809	28.9784	28.9754	28.973	0.266449	0.263605	0.250717	0.251223
Heliophobius argenteocinereus	23.0362	11.7372	63.8845	1647.12	31.47	13.7101	17.5465	23.8175	20.8845	24.7739	20.5146	1053.69	226.051	1.7002	97.0889	613.68	6.87647	287.125	10.7603	868.224	6.0124e+08	29.6058	7.61148e-05	29.7066	29.77	29.767	29.761	29.7564	0.254819	0.27032	0.287391	0.314547
Heliophobius emini	23.66	10.8	66	1844.8	31.04	14.78	16.26	24.98	20.96	25.58	20.96	1101.2	260.8	12	77	539.6	44.6	359	44.6	660.4	5.3997e+08	29.5146	0.000121325	29.6398	29.7055	29.7027	29.6977	29.6927	0.27982	0.285077	0.293558	0.340119
Heterocephalus glaber	26.4214	13.3576	73.9373	1128.07	35.287	17.4725	18.4197	27.2492	25.5176	27.9127	24.6445	352.948	98.2477	1.70243	108.882	185.525	8.07144	126.685	17.7825	499.383	1.1949e+08	29.9712	1.36845e-05	30.2315	30.2702	30.266	30.2634	30.262	0.12512	0.169051	0.167224	0.154526

### Sheet: Supplementary Table 3
Supplementay Table 3. The retention of seven bioclimatic traits (VIF <5) - with the addition of sociality - after assessing multicollinearity between the initial 32 bioclimatic traits (see Supplementary Table 1).
Species	Sociality	Diurnal temperature range	Isothermality	Max. temperature	Precipitation driestQ	Precipitation coldestQ	SRC	VSW 1
Bathyergus janetta	Solitary	12.4906	60.0684	27.5814	8.57176	45.0319	6.7842e-06	0.0548982
Bathyergus suillus	Solitary	12.9997	57.8269	28.8184	34.9295	126.067	2.60983e-05	0.14886
Cryptomys hottentotus hottentotus	Social	15.3481	53.7599	29.565	40.4217	50.3366	1.99449e-05	0.185356
Cryptomys hottentotus mahali	Social	15.1709	56	28.75	17.5	17.5	3.23638e-05	0.209402
Cryptomys hottentotus natalensis	Social	12.9649	56.8455	26.2265	49.9962	50.3268	7.13332e-05	0.270357
Cryptomys hottentotus nimrodi	Social	14.5	56.6667	30.9667	4.66667	7	2.93658e-05	0.181817
Cryptomys hottentotus pretoriae	Social	14.421	55.4	27.821	18.2288	18.4528	4.20499e-05	0.21077
Fukomys anselli	Social	13.1499	54.3696	32.1065	0.5	2.87881	5.34221e-05	0.266432
Fukomys bocagei	Social	15.3901	62.6419	31.0605	1.58198	2.59958	9.6283e-05	0.184757
Fukomys damarensis	Eusocial	16.1503	56.0563	33.4623	2.31276	3.80394	2.03877e-05	0.0840353
Fukomys darlingi	Social	13.1071	57.6146	30.0854	9.35384	10.1237	4.78686e-05	0.203076
Fukomys mechowii	Social	13.9655	64.5098	31.0938	2.95969	7.01455	0.000114511	0.251888
Georychus capensis	Solitary	13.2606	56.6289	25.8242	50.2184	71.535	6.79237e-05	0.266449
Heliophobius argenteocinereus	Solitary	11.7372	63.8845	31.47	6.87647	10.7603	7.61148e-05	0.254819
Heliophobius emini	Solitary	10.8	66	31.04	44.6	44.6	0.000121325	0.27982
Heterocephalus glaber	Eusocial	13.3576	73.9373	35.287	8.07144	17.7825	1.36845e-05	0.12512

### Sheet: Supplementary Table 4
Supplementary Table 4. The full list of all 92 PGLS models constructed and ranked in ascending order of AICc/dAICc. All model combinations containing up to three predictor traits were included.
(Intercept)	Diurnal temperature range	Isothermality	Max temperature	Precipitation coldestQ	Precipitation driestQ	Sociality	SRC	VSW 1	df	logLik	AICc	delta	weight
128.412	NA	-2.15772	NA	NA	NA	NA	NA	NA	4	-67.2826	146.202	0	0.162252
220.839	NA	-3.27161	NA	NA	NA	+	NA	NA	6	-63.1248	147.583	1.38151	0.0813204
-95.3913	6.97517	NA	NA	NA	NA	NA	NA	NA	4	-68.236	148.108	1.90687	0.0625344
116.837	NA	-1.80084	NA	NA	NA	NA	-184183	NA	5	-66.0684	148.137	1.93521	0.0616545
151.395	NA	-2.23661	NA	NA	NA	NA	NA	-92.0746	5	-66.0815	148.163	1.96159	0.0608467
39.7874	4.42661	-1.68576	NA	NA	NA	NA	NA	NA	5	-66.2616	148.523	2.32179	0.0508183
13.8321	NA	NA	NA	NA	NA	NA	-263637	NA	4	-68.5093	148.655	2.45345	0.0475808
38.3862	8.15362	-2.31535	NA	NA	NA	+	NA	NA	7	-60.3454	148.691	2.4893	0.0467355
-1.41048e-06	NA	NA	NA	NA	NA	NA	NA	NA	3	-70.4255	148.851	2.64941	0.0431398
-124.55	8.60387	NA	NA	0.226736	NA	NA	NA	NA	5	-66.8091	149.618	3.41667	0.0293948
110.74	NA	-2.4612	1.18826	NA	NA	NA	NA	NA	5	-67.0984	150.197	3.99531	0.02201
-121.721	8.39802	NA	NA	NA	0.365499	NA	NA	NA	5	-67.1009	150.202	4.00027	0.0219554
123.077	NA	-2.10078	NA	0.0641365	NA	NA	NA	NA	5	-67.154	150.308	4.10657	0.020819
-62.5932	5.2961	NA	NA	NA	NA	NA	-187461	NA	5	-67.1828	150.366	4.16415	0.0202282
125.338	NA	-2.12277	NA	NA	0.0528911	NA	NA	NA	5	-67.2561	150.512	4.31069	0.0187991
-196.965	13.9054	NA	NA	NA	NA	+	NA	NA	6	-64.6352	150.604	4.40229	0.0179575
-36.5667	7.44802	NA	-2.17113	NA	NA	NA	NA	NA	5	-67.4445	150.889	4.68747	0.0155711
15.906	NA	NA	NA	NA	NA	NA	NA	-80.0843	4	-69.8318	151.3	5.09836	0.0126793
49.7367	NA	NA	-1.6539	NA	NA	NA	NA	NA	4	-70.0804	151.797	5.59566	0.00988801
10.11	NA	NA	NA	NA	0.253532	NA	-283539	NA	5	-67.9625	151.925	5.72358	0.00927539
-3.42679	NA	NA	NA	0.11286	NA	NA	NA	NA	4	-70.1486	151.934	5.73201	0.00923637
67.8473	NA	NA	-1.7883	NA	NA	NA	-268151	NA	5	-67.9918	151.984	5.78219	0.00900749
-3.21708	NA	NA	NA	NA	0.171128	NA	NA	NA	4	-70.2292	152.095	5.89317	0.00852129
51.83	3.35854	-1.51164	NA	NA	NA	NA	-148636	NA	6	-65.4519	152.237	6.03558	0.00793563
-6.49639	6.0675	-1.3675	NA	0.16145	NA	NA	NA	NA	6	-65.4539	152.241	6.03963	0.00791956
-82.0618	6.44331	NA	NA	NA	NA	NA	NA	-30.4905	5	-68.141	152.282	6.08056	0.00775915
144.415	NA	-2.11543	NA	NA	0.210803	NA	NA	-113.195	6	-65.6505	152.634	6.43283	0.00650608
87.1081	2.90964	-1.90568	NA	NA	NA	NA	NA	-67.9052	6	-65.6797	152.693	6.49128	0.00631868
11.1028	NA	NA	NA	0.0725113	NA	NA	-253582	NA	5	-68.3685	152.737	6.53543	0.00618075
7.76583	NA	NA	NA	NA	NA	NA	-332281	48.6753	5	-68.3865	152.773	6.57157	0.00607004
-88.4914	6.70056	NA	NA	NA	0.383572	NA	-197370	NA	6	-65.7326	152.799	6.59706	0.00599319
0.191856	5.74703	-1.39539	NA	NA	0.22642	NA	NA	NA	6	-65.7949	152.923	6.72171	0.00563106
107.946	NA	-1.68023	NA	NA	0.135712	NA	-200158	NA	6	-65.8733	153.08	6.87853	0.00520639
134.386	NA	-1.99813	NA	NA	NA	NA	-104591	-50.2669	6	-65.9251	153.183	6.98198	0.00494394
146.577	NA	-2.18788	NA	0.0534564	NA	NA	NA	-90.5896	6	-65.9783	153.29	7.08842	0.00468769
113.538	NA	-1.77159	NA	0.0432135	NA	NA	-179481	NA	6	-66.0016	153.336	7.13496	0.00457988
109.843	NA	-1.9438	0.502253	NA	NA	NA	-176608	NA	6	-66.0326	153.399	7.19711	0.00443975
143.11	NA	-2.35931	0.4932	NA	NA	NA	NA	-88.2679	6	-66.0472	153.428	7.22632	0.00437538
-95.3722	7.08512	NA	NA	0.184983	NA	NA	-136077	NA	6	-66.2193	153.772	7.57053	0.0036836
39.7992	4.44518	-1.67719	-0.0258002	NA	NA	NA	NA	NA	6	-66.2616	153.856	7.65497	0.00353131
-4.64925	5.77742	NA	-2.14832	NA	NA	NA	-185961	NA	6	-66.2936	153.92	7.71895	0.00342013
214.486	NA	-3.16662	NA	NA	NA	+	-27710.8	NA	7	-63.0967	154.193	7.99183	0.00298392
229.306	NA	-3.193	-0.394951	NA	NA	+	NA	NA	7	-63.1055	154.211	8.00945	0.00295775
218.756	NA	-3.24257	NA	NA	0.0375083	+	NA	NA	7	-63.1068	154.214	8.01213	0.00295378
220.117	NA	-3.24768	NA	NA	NA	+	NA	-7.97323	7	-63.1156	154.231	8.02972	0.00292791
222.789	NA	-3.29904	NA	-0.0155267	NA	+	NA	NA	7	-63.1177	154.235	8.03383	0.00292191
89.6806	NA	NA	-2.31484	NA	NA	NA	NA	-101.039	5	-69.1316	154.263	8.06177	0.00288138
16.4709	NA	NA	NA	NA	0.329975	NA	NA	-114.161	5	-69.1375	154.275	8.07355	0.00286446
79.2486	NA	-2.65284	2.46251	0.150733	NA	NA	NA	NA	6	-66.5752	154.484	8.28233	0.00258051
-97.434	7.50376	NA	NA	NA	0.438943	NA	NA	-67.6578	6	-66.599	154.531	8.32975	0.00252005
-94.3314	8.52954	NA	-0.932065	0.188129	NA	NA	NA	NA	6	-66.6874	154.708	8.50672	0.00230664
-127.868	8.76878	NA	NA	0.164968	0.156338	NA	NA	NA	6	-66.6927	154.719	8.51732	0.00229445
77.7347	NA	-2.63444	2.48032	NA	0.237251	NA	NA	NA	6	-66.7678	154.869	8.6674	0.00212857
-119.544	8.39647	NA	NA	0.223002	NA	NA	NA	-10.3519	6	-66.7965	154.926	8.72481	0.00206834
-78.0044	5.7127	NA	NA	NA	NA	NA	-287830	75.4209	6	-66.8393	155.012	8.81036	0.00198173
12.2253	NA	NA	NA	0.105434	NA	NA	NA	-77.6706	5	-69.5723	155.145	8.94317	0.00185441
-90.7667	8.27988	NA	-0.924305	NA	0.283441	NA	NA	NA	6	-67.0044	155.342	9.14057	0.00168012
-171.587	12.353	NA	NA	NA	NA	+	-145268	NA	7	-63.7865	155.573	9.37144	0.00149696
124.742	NA	-2.12129	NA	0.0912693	-0.0674928	NA	NA	NA	6	-67.1335	155.6	9.39877	0.00147664
-6.5852	6.61273	NA	-2.44907	NA	NA	NA	NA	-51.3559	6	-67.1573	155.648	9.44647	0.00144183
-199.282	13.9747	NA	NA	NA	0.249274	+	NA	NA	7	-63.9129	155.826	9.62422	0.00131922
-99.8132	12.6045	NA	-2.26793	NA	NA	+	NA	NA	7	-63.9722	155.944	9.74285	0.00124325
34.3003	NA	NA	-1.20541	0.0642025	NA	NA	NA	NA	5	-70.0141	156.028	9.8267	0.0011922
42.1513	NA	NA	-1.43182	NA	0.0482494	NA	NA	NA	5	-70.0707	156.141	9.93981	0.00112665
-3.7341	NA	NA	NA	0.0931538	0.0481737	NA	NA	NA	5	-70.1412	156.282	10.081	0.00104986
8.19426	NA	NA	NA	NA	NA	+	NA	NA	5	-70.1698	156.34	10.138	0.00102035
-225.089	15.4086	NA	NA	NA	NA	+	NA	56.843	7	-64.3084	156.617	10.4153	0.000888275
43.0425	NA	NA	-1.04603	NA	0.162451	NA	-279030	NA	6	-67.8512	157.036	10.8343	0.000720365
11.6918	NA	NA	NA	-0.0919414	0.38151	NA	-306335	NA	6	-67.8658	157.065	10.8635	0.000709922
-192.977	13.5946	NA	NA	0.0551842	NA	+	NA	NA	7	-64.5555	157.111	10.9095	0.000693781
9.06838	NA	NA	NA	NA	0.244009	NA	-296160	9.47976	6	-67.9584	157.25	11.0486	0.000647166
62.1889	NA	NA	-1.67851	NA	NA	NA	-294377	18.7933	6	-67.9745	157.282	11.0808	0.000636842
68.5721	NA	NA	-1.80869	-0.00288748	NA	NA	-268603	NA	6	-67.9917	157.317	11.1152	0.000625976
5.82066	NA	NA	NA	0.0666983	NA	NA	-316635	44.1395	6	-68.2668	157.867	11.6654	0.000475425
12.8336	NA	NA	NA	NA	NA	+	-272322	NA	6	-68.3949	158.123	11.9216	0.000418271
160.85	NA	NA	-4.44094	NA	NA	+	NA	NA	6	-68.6844	158.702	12.5007	0.000313118
62.7166	NA	NA	-1.45775	NA	0.205321	NA	NA	-114.484	6	-68.9489	159.231	13.0296	0.000240357
20.1631	NA	NA	NA	-0.0981648	0.484937	NA	NA	-132.411	6	-69.0557	159.445	13.2433	0.000215998
85.7394	NA	NA	-2.20678	0.0142478	NA	NA	NA	-99.7343	6	-69.1281	159.59	13.3881	0.000200909
6.3525	NA	NA	NA	0.17064	NA	+	NA	NA	6	-69.7606	160.855	14.6531	0.000106737
15.99	NA	NA	NA	NA	NA	+	NA	-74.545	6	-69.8055	160.944	14.7429	0.00010205
6.97487	NA	NA	NA	NA	0.234854	+	NA	NA	6	-69.8567	161.047	14.8451	9.69639e-05
37.9927	NA	NA	-1.31426	0.078127	-0.0447816	NA	NA	NA	6	-70.0088	161.351	15.1494	8.3281e-05
121.167	NA	NA	-3.18159	NA	NA	+	-211719	NA	7	-67.585	163.17	16.9685	3.35366e-05
11.5942	NA	NA	NA	NA	0.252018	+	-276381	NA	7	-67.9413	163.883	17.6811	2.34854e-05
7.05979	NA	NA	NA	NA	NA	+	-355037	68.6852	7	-68.1984	164.397	18.1954	1.816e-05
11.9737	NA	NA	NA	0.0547511	NA	+	-256539	NA	7	-68.3502	164.7	18.4988	1.56037e-05
157.582	NA	NA	-4.18522	NA	NA	+	NA	-52.8011	7	-68.4719	164.944	18.7424	1.38144e-05
177.319	NA	NA	-4.90682	NA	-0.087548	+	NA	NA	7	-68.6509	165.302	19.1004	1.15505e-05
157.437	NA	NA	-4.34578	0.0131791	NA	+	NA	NA	7	-68.6823	165.365	19.1631	1.11938e-05
18.0332	NA	NA	NA	NA	0.367747	+	NA	-112.341	7	-69.0816	166.163	19.9617	7.50861e-06
13.2487	NA	NA	NA	0.148953	NA	+	NA	-63.7052	7	-69.4892	166.978	20.7768	4.99523e-06
6.30385	NA	NA	NA	0.128132	0.097736	+	NA	NA	7	-69.7307	167.461	21.2598	3.92358e-06

### Sheet: Supplementary Table 5
Supplementary Table 5. The full list of contributory studies from which mean metabolic and body mass values of 16 African mole-rat species were calculated, weighted by the sample size of the respective studies (see Table 3 for summary details of contributing studies).
Species	Sociality	Sample size	Body mass (g)	RMR (ml O2 hr-1)	Study / Reference
Bathyergus janetta	Solitary	3	406.3	215.339	Lovegrove, B.G., 1986. Thermoregulation of the subterranean rodent genus Bathyergus (Bathyergidae). South African Journal of Zoology, 21(4), pp.283-288.
Bathyergus janetta	Solitary	14	347.6	218.293	Scantlebury, M., Speakman, J.R. and Bennett, N.C., 2006. The energy costs of sexual dimorphism in mole-rats are morphological not behavioural. Proceedings of the Royal Society B: Biological Sciences, 273(1582), pp.57-63.
Bathyergus suillus	Solitary	5	732	344.04	Lovegrove, B.G., 1986. Thermoregulation of the subterranean rodent genus Bathyergus (Bathyergidae). South African Journal of Zoology, 21(4), pp.283-288.
Bathyergus suillus	Solitary	13	668.46	501.345	This study
Bathyergus suillus	Solitary	10	758.9	374.743	Ivy, C.M., Sprenger, R.J., Bennett, N.C., van Jaarsveld, B., Hart, D.W., Kirby, A.M., Yaghoubi, D., Storey, K.B., Milsom, W.K. and Pamenter, M.E., 2020. The hypoxia tolerance of eight related African mole‐rat species rivals that of naked mole‐rats, despite divergent ventilatory and metabolic strategies in severe hypoxia. Acta Physiologica, 228(4), p.e13436.
Bathyergus suillus	Solitary	6	620.5	231	Luna, F., J. Okrouhlík, A. E. McKechnie, N. C. Bennett, and R. Šumbera. "Non‐shivering thermogenesis in four species of African mole‐rats differing in their sociality." Journal of Zoology 315, no. 1 (2021): 58-68.
Cryptomys hottentotus hottentotus	Social	6	77	70.84	Bennett, N.C., Clarke, B.C. and Jarvis, J.U.M., 1992. A comparison of metabolic acclimation in two species of social mole-rats (Rodentia, Bathyergidae) in southern Africa. Journal of Arid Environments, 23(2), pp.189-198.
Cryptomys hottentotus hottentotus	Social	12	77.42	154.066	This study
Cryptomys hottentotus hottentotus	Social	10	88.5	117.113	Ivy, C.M., Sprenger, R.J., Bennett, N.C., van Jaarsveld, B., Hart, D.W., Kirby, A.M., Yaghoubi, D., Storey, K.B., Milsom, W.K. and Pamenter, M.E., 2020. The hypoxia tolerance of eight related African mole‐rat species rivals that of naked mole‐rats, despite divergent ventilatory and metabolic strategies in severe hypoxia. Acta Physiologica, 228(4), p.e13436.
Cryptomys hottentotus mahali	Social	6	84.47	100.519	Broekman, M., Bennett, N.C., Jackson, C.R. and Scantlebury, M., 2006. Mole-rats from higher altitudes have greater thermoregulatory capabilities. Physiology & behavior, 89(5), pp.750-754.
Cryptomys hottentotus mahali	Social	12	56.63	69.6549	Broekman, M., Bennett, N.C., Jackson, C.R. and Scantlebury, M., 2006. Mole-rats from higher altitudes have greater thermoregulatory capabilities. Physiology & behavior, 89(5), pp.750-754.
Cryptomys hottentotus mahali	Social	10	98	71.6418	Wallace, K.M., van Jaarsveld, B., Bennett, N.C. and Hart, D.W., 2021. The joint effect of micro-and macro-climate on the thermoregulation and heat dissipation of two African mole-rat (Bathyergidae) sub-species, Cryptomys hottentotus mahali and C. h. pretoriae. Journal of Thermal Biology, 99, p.103025.
Cryptomys hottentotus mahali	Social	9	90.78	128.908	This study
Cryptomys hottentotus mahali	Social	10	103.8	80.3697	Ivy, C.M., Sprenger, R.J., Bennett, N.C., van Jaarsveld, B., Hart, D.W., Kirby, A.M., Yaghoubi, D., Storey, K.B., Milsom, W.K. and Pamenter, M.E., 2020. The hypoxia tolerance of eight related African mole‐rat species rivals that of naked mole‐rats, despite divergent ventilatory and metabolic strategies in severe hypoxia. Acta Physiologica, 228(4), p.e13436.
Cryptomys hottentotus natalensis	Social	7	102	81.6	Bennett, N.C., Taylor, P.J. and Aguilar, G.H., 1993. Thermoregulation and metabolic acclimation in the Natal mole-rat (Cryptomys hottentotus natalensis)(Rodentia: Bathyergidae). Zeitschrift für Säugetierkunde, 58(6), pp.362-367.
Cryptomys hottentotus natalensis	Social	10	117.5	92.4913	Ivy, C.M., Sprenger, R.J., Bennett, N.C., van Jaarsveld, B., Hart, D.W., Kirby, A.M., Yaghoubi, D., Storey, K.B., Milsom, W.K. and Pamenter, M.E., 2020. The hypoxia tolerance of eight related African mole‐rat species rivals that of naked mole‐rats, despite divergent ventilatory and metabolic strategies in severe hypoxia. Acta Physiologica, 228(4), p.e13436.
Cryptomys hottentotus nimrodi	Social	6	81	67.23	Bennett, N.C., Cotterill, F.P.D. and Spinks, A.C., 1996. Thermoregulation in two population of the Matabeleland mole‐rat (Cryptomys hottentotus nimrodi) and remarks on the general thermoregulatory trends within the genus Cryptomys (Rodentia: Bathyergidae). Journal of Zoology, 239(1), pp.17-27.
Cryptomys hottentotus nimrodi	Social	6	99	94.05	Bennett, N.C., Cotterill, F.P.D. and Spinks, A.C., 1996. Thermoregulation in two population of the Matabeleland mole‐rat (Cryptomys hottentotus nimrodi) and remarks on the general thermoregulatory trends within the genus Cryptomys (Rodentia: Bathyergidae). Journal of Zoology, 239(1), pp.17-27.
Cryptomys hottentotus pretoriae	Social	7	95	64.6	Haim, A., and N. Fairall. 1986. Physiological adaptations to the subterranean environment by the mole rat Cryptomys hottentotus. Cimbebasia 8:49–53.
Cryptomys hottentotus pretoriae	Social	15	103.33	116.763	This study
Cryptomys hottentotus pretoriae	Social	10	99.1	71.6418	Wallace, K.M., van Jaarsveld, B., Bennett, N.C. and Hart, D.W., 2021. The joint effect of micro-and macro-climate on the thermoregulation and heat dissipation of two African mole-rat (Bathyergidae) sub-species, Cryptomys hottentotus mahali and C. h. pretoriae. Journal of Thermal Biology, 99, p.103025.
Cryptomys hottentotus pretoriae	Social	9	113.1	92.7921	Ivy, C.M., Sprenger, R.J., Bennett, N.C., van Jaarsveld, B., Hart, D.W., Kirby, A.M., Yaghoubi, D., Storey, K.B., Milsom, W.K. and Pamenter, M.E., 2020. The hypoxia tolerance of eight related African mole‐rat species rivals that of naked mole‐rats, despite divergent ventilatory and metabolic strategies in severe hypoxia. Acta Physiologica, 228(4), p.e13436.
Fukomys anselli	Social	7	77.3	48.699	Bennett, N.C., Aguilar, G.H., Jarvis, J.U.M. and Faulkes, C.G., 1994. Thermoregulation in three species of Afrotropical subterranean mole-rats (Rodentia: Bathyergidae) from Zambia and Angola and scaling within the genus Cryptomys. Oecologia, 97(2), pp.222-227.
Fukomys anselli	Social	10	81.8	62.168	Marhold, S. and Nagel, A., 1995. The energetics of the common mole rat Cryptomyś, a subterranean eusocial rodent from Zambia. Journal of Comparative Physiology B, 164(8), pp.636-645.
Fukomys anselli	Social	26	85.6	87.312	Schielke, C.K.M., Burda, H., Henning, Y., Okrouhlík, J. and Begall, S., 2017. Higher resting metabolic rate in long-lived breeding Ansell’s mole-rats (Fukomys anselli). Frontiers in zoology, 14(1), pp.1-7.
Fukomys anselli	Social	8	80	60	Luna, F., Šumbera, R., Okrouhlík, J., Mladěnková, N. and Antenucci, C.D., 2020. Evaporative water loss in seven species of fossorial rodents: Does effect of degree of fossoriality and sociality exist?. Journal of thermal biology, 89, p.102564.
Fukomys bocagei	Social	4	94.4	69.856	Bennett, N.C., Aguilar, G.H., Jarvis, J.U.M. and Faulkes, C.G., 1994. Thermoregulation in three species of Afrotropical subterranean mole-rats (Rodentia: Bathyergidae) from Zambia and Angola and scaling within the genus Cryptomys. Oecologia, 97(2), pp.222-227.
Fukomys damarensis	Eusocial	7	124.5	70.965	Lovegrove, B.G., 1986. The metabolism of social subterranean rodents: adaptation to aridity. Oecologia, 69(4), pp.551-555.
Fukomys damarensis	Eusocial	6	125	86.25	Bennett, N.C., Clarke, B.C. and Jarvis, J.U.M., 1992. A comparison of metabolic acclimation in two species of social mole-rats (Rodentia, Bathyergidae) in southern Africa. Journal of Arid Environments, 23(2), pp.189-198.
Fukomys damarensis	Eusocial	25	123.84	271.21	This study
Fukomys damarensis	Eusocial	31	111.871	103.495	Scantlebury, M., J.R. Speakman, M.K. Oosthuizen, T.J. Roper and N.C. Bennett. 2006b. Energetics reveals physiologically distinct castes in a eusocial mammal. Nature 440:795–797. Body mass in Zelova et al., 2007.
Fukomys damarensis	Eusocial	35	100.1	101.119	Scantlebury, M., J.R. Speakman, M.K. Oosthuizen, T.J. Roper and N.C. Bennett. 2006b. Energetics reveals physiologically distinct castes in a eusocial mammal. Nature 440:795–797. Body mass in Zelova et al., 2007.
Fukomys damarensis	Eusocial	10	125.8	109.422	Ivy, C.M., Sprenger, R.J., Bennett, N.C., van Jaarsveld, B., Hart, D.W., Kirby, A.M., Yaghoubi, D., Storey, K.B., Milsom, W.K. and Pamenter, M.E., 2020. The hypoxia tolerance of eight related African mole‐rat species rivals that of naked mole‐rats, despite divergent ventilatory and metabolic strategies in severe hypoxia. Acta Physiologica, 228(4), p.e13436.
Fukomys darlingli	Social	44	134	97.82	Wiedenová, P., Šumbera, R. and Okrouhlík, J., 2018. Social thermoregulation and socio-physiological effect in the subterranean Mashona mole-rat (Fukomys darlingi). Journal of thermal biology, 78, pp.367-373.
Fukomys darlingli	Social	10	143	108.68	Zemanová, M., Šumbera, R. and Okrouhlík, J., 2012. Poikilothermic traits in Mashona mole-rat (Fukomys darlingi). Reality or myth?. Journal of Thermal Biology, 37(7), pp.485-489.
Fukomys darlingli	Social	7	60	58.8	Bennett, N.C., Jarvis, J.U.M. and Cotterili, F.P.D., 1993. Poikilothermic traits and thermoregulation in the Afrotropical social subterranean Mashona mole‐rat (Cryptomys hottentotus darlingi)(Rodentia: Bathyergidae). Journal of Zoology, 231(2), pp.179-186.
Fukomys darlingli	Social	8	126	79.38	Luna, F., Šumbera, R., Okrouhlík, J., Mladěnková, N. and Antenucci, C.D., 2020. Evaporative water loss in seven species of fossorial rodents: Does effect of degree of fossoriality and sociality exist?. Journal of thermal biology, 89, p.102564.
Fukomys mechowii	Social	6	267	160.2	Bennett, N.C., Aguilar, G.H., Jarvis, J.U.M. and Faulkes, C.G., 1994. Thermoregulation in three species of Afrotropical subterranean mole-rats (Rodentia: Bathyergidae) from Zambia and Angola and scaling within the genus Cryptomys. Oecologia, 97(2), pp.222-227.
Fukomys mechowii	Social	11	314.7	221.169	Zelová, J., Šumbera, R., Okrouhlík, J. and Burda, H., 2010. Cost of digging is determined by intrinsic factors rather than by substrate quality in two subterranean rodent species. Physiology & behavior, 99(1), pp.54-58.
Fukomys mechowii	Social	8	280	123.2	Luna, F., Šumbera, R., Okrouhlík, J., Mladěnková, N. and Antenucci, C.D., 2020. Evaporative water loss in seven species of fossorial rodents: Does effect of degree of fossoriality and sociality exist?. Journal of thermal biology, 89, p.102564.
Fukomys mechowii	Social	9	195.8	118.1	Luna, F., J. Okrouhlík, A. E. McKechnie, N. C. Bennett, and R. Šumbera. "Non‐shivering thermogenesis in four species of African mole‐rats differing in their sociality." Journal of Zoology 315, no. 1 (2021): 58-68.
Georychus capensis	Solitary	8	192	113.28	Lovegrove, B.G., 1987. Thermoregulation in the subterranean rodent Georychus capensis (Rodentia: Bathyergidae). Physiological Zoology, 60(1), pp.174-180.
Georychus capensis	Solitary	17	130.5	120.321	Scantlebury, M., Speakman, J.R. and Bennett, N.C., 2006. The energy costs of sexual dimorphism in mole-rats are morphological not behavioural. Proceedings of the Royal Society B: Biological Sciences, 273(1582), pp.57-63.
Georychus capensis	Solitary	21	149.62	227.422	This study
Georychus capensis	Solitary	10	155	95.2023	Ivy, C.M., Sprenger, R.J., Bennett, N.C., van Jaarsveld, B., Hart, D.W., Kirby, A.M., Yaghoubi, D., Storey, K.B., Milsom, W.K. and Pamenter, M.E., 2020. The hypoxia tolerance of eight related African mole‐rat species rivals that of naked mole‐rats, despite divergent ventilatory and metabolic strategies in severe hypoxia. Acta Physiologica, 228(4), p.e13436.
Georychus capensis	Solitary	8	156.4	98.6	Luna, F., J. Okrouhlík, A. E. McKechnie, N. C. Bennett, and R. Šumbera. "Non‐shivering thermogenesis in four species of African mole‐rats differing in their sociality." Journal of Zoology 315, no. 1 (2021): 58-68.
Heliophobius argenteocinereus	Solitary	8	196	121.52	Luna, F., Šumbera, R., Okrouhlík, J., Mladěnková, N. and Antenucci, C.D., 2020. Evaporative water loss in seven species of fossorial rodents: Does effect of degree of fossoriality and sociality exist?. Journal of thermal biology, 89, p.102564.
Heliophobius argenteocinereus	Solitary	8	196.4	127.3	Luna, F., J. Okrouhlík, A. E. McKechnie, N. C. Bennett, and R. Šumbera. "Non‐shivering thermogenesis in four species of African mole‐rats differing in their sociality." Journal of Zoology 315, no. 1 (2021): 58-68.
Heliophobius argenteocinereus	Solitary	8	223	151.64	Zelová, J., Šumbera, R., Sedláček, F. and Burda, H., 2007. Energetics in a solitary subterranean rodent, the silvery mole-rat, Heliophobius argenteocinereus, and allometry of RMR in African mole-rats (Bathyergidae). Comparative Biochemistry and Physiology Part A: Molecular & Integrative Physiology, 147(2), pp.412-419.
Heliophobius argenteocinereus	Solitary	2	89	77.43	McNab, B.K., 1966. The metabolism of fossorial rodents: a study of convergence. Ecology, 47(5), pp.712-733.
Heliophobius argenteocinereus	Solitary	10	228	169.154	Zelová, J., Šumbera, R., Okrouhlík, J. and Burda, H., 2010. Cost of digging is determined by intrinsic factors rather than by substrate quality in two subterranean rodent species. Physiology & behavior, 99(1), pp.54-58.
Heliophobius argenteocinereus	Solitary	9	161	174.129	Zelová, J., Šumbera, R., Okrouhlík, J., Šklíba, J., Lövy, M. and Burda, H., 2011. A seasonal difference of daily energy expenditure in a free-living subterranean rodent, the silvery mole-rat (Heliophobius argenteocinereus; Bathyergidae). Comparative Biochemistry and Physiology Part A: Molecular & Integrative Physiology, 158(1), pp.17-21.
Heliophobius emini	Solitary	5	191.2	100.455	Ivy, C.M., Sprenger, R.J., Bennett, N.C., van Jaarsveld, B., Hart, D.W., Kirby, A.M., Yaghoubi, D., Storey, K.B., Milsom, W.K. and Pamenter, M.E., 2020. The hypoxia tolerance of eight related African mole‐rat species rivals that of naked mole‐rats, despite divergent ventilatory and metabolic strategies in severe hypoxia. Acta Physiologica, 228(4), p.e13436.
Heterocephalus glaber	Eusocial	14	39	21.45	McNab, B.K., 1966. The metabolism of fossorial rodents: a study of convergence. Ecology, 47(5), pp.712-733.
Heterocephalus glaber	Eusocial	17	42.8	42.8	Buffenstein, R. and Yahav, S., 1991. Is the naked mole-rat Hererocephalus glaber an endothermic yet poikilothermic mammal?. Journal of Thermal Biology, 16(4), pp.227-232.
Heterocephalus glaber	Eusocial	19	31.72	50.752	This study
